# Prophages and satellite prophages are widespread among *Streptococcus* species and may play a role in pneumococcal pathogenesis

**DOI:** 10.1101/502740

**Authors:** Reza Rezaei Javan, Elisa Ramos-Sevillano, Asma Akter, Jeremy Brown, Angela B Brueggemann

## Abstract

Prophages (viral genomes integrated within a host bacterial genome) are abundant within the bacterial world and are of interest because they often confer various phenotypic traits to their hosts, such as by encoding genes that increase pathogenicity. Satellite prophages are ‘parasites of parasites’ that rely on the bacterial host and another helper prophage for survival. We analysed >1,300 genomes of 70 different *Streptococcus* species for evidence of prophages and identified nearly 800 prophages and satellite prophages, the majority of which are reported here for the first time. We show that prophages and satellite prophages were widely distributed among streptococci, were two clearly different entities and each possessed a structured population. There was convincing evidence that cross-species transmission of prophages is not uncommon. Furthermore, *Streptococcus pneumoniae* (pneumococcus) is a leading human pathogen worldwide, but the genetic basis for its pathogenicity and virulence is not yet fully understood. Here we report that over one-third of pneumococcal genomes possessed satellite prophages and demonstrate for the first time that a satellite prophage was associated with virulence in a murine model of infection. Overall, our findings demonstrate that prophages are widespread components of *Streptococcus* species and suggest that they play a role in pneumococcal pathogenesis.
