## Supplemental_Table4 for "Prophages and satellite prophages are widespread among *Streptococcus* species and may play a role in pneumococcal pathogenesis"

### Sheet: Export
Supplementary Table 3 | Descriptive data for the genomes included in the pneumococcal dataset.
strain	serotype	country	year	carriage_or_disease	aroE	gdh	gki	recP	spi	xpt	ddl	ST (MLST)	Clonal Complex
1/2	1	USA	1965	?	10	31	4	1	6	4	94	615	615
1/5	1	Denmark	1943	?	12	8	13	5	17	4	8	5316	306
1/6	1	Denmark	1944	?	12	8	13	5	17	4	8	5316	306
1/7	1	Denmark	1991	?	17	8	13	5	17	4	28	250	306
3/2	3	USA	1973	?	13	9	15	14	10	16	19	378	378
3/3	3	USA	1971	?	13	9	15	14	311	16	19	7244	378
3/4	3	Denmark	1961	?	13	9	15	14	10	16	19	378	378
3/7	3	Denmark	1961	?	13	84	15	14	10	16	19	1377	378
3/8	3	Denmark	1961	?	13	84	15	14	10	16	19	1377	378
4/3	4	Denmark	1962	?	16	13	4	5	6	10	14	247	247
5/3	5	Denmark	1987	?	16	12	9	1	41	33	33	289	289
5/4	5	Singapore	1987	?	16	12	9	1	295	33	33	7222	289
7A/3	7A	USA	1968	?	5	5	27	1	10	1	70	5994	Singleton
7B/3	7B	France	1996	?	12	19	2	17	6	22	14	230	230
7C/2	7C	Denmark	1939	?	1	8	4	1	9	3	18	7175	15
7F/3	7F	Denmark	1962	?	8	9	2	1	6	1	17	191	191
7F/6	7F	Sweden	1996	?	10	20	14	1	6	274	29	7210	218
8/2	8	USA	1952	?	2	5	1	11	16	3	14	53	53/62
8/3	8	Denmark	1962	?	2	5	1	11	16	3	14	53	53/62
9L/3	9L	Denmark	1941	?	7	334	8	8	6	28	14	7204	292
9N/3	9N	Denmark	1938	?	8	5	7	12	15	16	6	3983	3983
9N/5	9N	Denmark	1962	?	2	13	2	4	6	1	1	71	66
12A/2	12A	Denmark	1966	?	1	2	7	18	17	14	17	5977	3122/5977
12A/3	12A	Denmark	1966	?	1	2	7	18	17	14	17	5977	3122/5977
12A/6	12A	Denmark	1966	?	1	2	7	18	17	14	17	5977	3122/5977
12A/7	12A	Denmark	1966	?	1	2	7	18	17	14	17	5977	3122/5977
12A/8	12A	Denmark	1965	?	1	2	7	18	17	14	17	5977	3122/5977
12A/9	12A	Denmark	1966	?	1	2	7	18	17	14	17	5977	3122/5977
12A/10	12A	Denmark	1966	?	1	2	7	18	17	14	17	5977	3122/5977
12A/11	12A	Denmark	1966	?	1	2	7	18	17	14	17	5977	3122/5977
12A/12	12A	Denmark	1966	?	1	2	7	18	17	14	17	5977	3122/5977
12A/13	12A	Denmark	1966	?	1	2	7	18	17	14	17	5977	3122/5977
12A/14	12A	Denmark	1966	?	1	2	7	18	17	14	17	5977	3122/5977
14/6	14	Denmark	1968	?	2	13	2	8	17	79	288	7183	5401
15B/3	15B/C	Denmark	1996	?	1	1	1	1	9	1	1	2008	395
17F/1	17F	USA	1952	?	2	1	1	1	6	31	14	574	490
18B/2	18B	Denmark	1941	?	7	2	1	1	10	1	6	4706	113
18F/2	18F	Denmark	1945	?	1	5	9	1	6	11	14	4863	171
19A/2	19A	Denmark	1939	?	18	5	9	1	9	1	14	7226	Singleton
19A/3	19A	Denmark	1952	?	18	5	9	1	9	1	14	7226	Singleton
19F/2	19F	USA	1952	?	1	1	1	1	1	1	1	1	395
19F/4	19F	Denmark	1962	?	18	5	4	1	15	1	6	7229	4339
19F/7	19F	Denmark	1952	?	18	5	13	1	27	1	6	7230	Singleton
19F/11	19F	Denmark	1972	?	2	13	2	4	6	1	1	71	66
19F/12	19F	Denmark	1995	?	5	5	7	7	8	5	4	87	87
19F/14	19F	Spain	1996	?	4	4	2	4	4	1	1	81	81
20/2	20B	USA	1949	?	15	8	8	1	15	1	31	7221	235
20/4	20B	Denmark	1962	?	1	2	7	18	17	14	17	5977	3122/5977
21/2	21	USA	1952	?	8	10	9	8	1	10	14	7207	Singleton
22A/3	22A	Denmark	1939	?	2	13	4	1	6	31	14	7181	490
23B/2	23B	Denmark	1996	?	18	13	8	6	3	6	8	1349	338
23F/2	23F	Denmark	1940	?	1	5	69	1	6	1	14	7170	1010
23F/3	23F	Denmark	1944	?	1	5	69	1	6	1	14	7170	1010
23F/6	23F	Denmark	1987	?	4	4	2	4	4	1	1	81	81
24F/3	24F	Denmark	1943	?	2	8	2	1	17	1	1	7179	7179/263
25A/2	25A	Netherlands	1986	?	142	10	4	5	17	33	277	5407	5407
25F/2	25F	USA	1951	?	1	15	87	134	10	1	6	5981	Singleton
25F/3	25F	Denmark	1962	?	5	15	4	1	6	1	6	105	5604
33A/3	33A	Denmark	1939	?	2	5	29	18	42	3	18	1012	53/62
33D/3	33D	India	1979	?	2	8	4	10	17	1	9	2863	3518
34/2	34	USA	1959	?	13	8	1	1	13	1	18	7218	Singleton
34/3	34	Malaysia	1968	?	7	16	19	16	6	19	14	7202	Singleton
34/4	34	Denmark	1972	?	45	15	6	12	9	14	14	7235	1884
35B/4	35B	Denmark	1971	?	8	13	4	8	6	22	34	198	198
36/4	36	Denmark	1992	?	18	5	2	18	6	20	9	7231	Singleton
36/5	36	France	1993	?	7	12	53	4	6	1	18	4031	4031
37/3	37	Denmark	1943	?	29	33	19	1	36	22	31	447	447
37/5	37	Denmark	1972	?	29	33	19	1	36	22	31	447	447
37/8	37	Denmark	1973	?	29	33	19	1	36	22	31	447	447
37/9	37	Denmark	1996	?	29	33	19	1	36	22	31	447	447
41A/3	41A	Germany	1972	?	226	5	1	1	10	28	120	7238	Singleton
43/4	43	USA	1954	?	5	61	95	16	218	443	14	7193	5990/7193
45/2	45	Denmark	1950	?	5	10	7	190	6	19	1	7191	Singleton
45/3	45	Denmark	1949	?	227	8	4	5	306	19	5	7239	Singleton
45/4	45	Denmark	1949	?	5	10	7	190	6	19	1	7191	Singleton
48/2	48	Denmark	1962	?	18	9	1	32	6	1	413	7233	7232
48/4	48	Denmark	1958	?	18	9	4	32	6	1	413	7232	7232
48/5	48	Denmark	1957	?	18	9	4	32	6	1	413	7232	7232
48/6	48	Denmark	1957	?	18	9	4	32	6	1	413	7232	7232
ICE11	6B	Iceland	1998	disease	2	13	9	1	6	19	14	490	490
ICE22	7F	Iceland	1993	disease	8	9	2	1	6	1	17	191	191
ICE23	7F	Iceland	1993	disease	10	20	14	1	6	1	29	218	218
ICE46	14	Iceland	2003	disease	7	5	1	8	14	11	14	124	124
ICE594	14	Iceland	2005	disease	7	5	1	8	14	11	14	124	124
ICE13	14	Iceland	1998	disease	1	5	4	5	5	1	8	9	15
ICE50	14	Iceland	2003	disease	1	5	4	5	5	27	8	13	15
Ala243	14	USA	1998	carriage	1	5	4	5	5	27	8	13	15
Ala317	14	USA	2001	disease	1	5	4	5	5	27	8	13	15
Ala263	14	USA	2002	carriage	7	5	1	8	14	11	14	124	124
Ala289	14	USA	2002	disease	7	5	1	8	14	11	14	124	124
Ala292	14	USA	1998	disease	7	5	1	8	14	11	14	124	124
USA2	18C	USA	1999	disease	7	2	1	1	10	1	21	113	113
USA6	14	USA	1999	disease	7	5	1	8	14	11	14	124	124
USA8	9N	USA	2001	disease	2	8	2	4	6	492	1	8119	66
USA9	14	Brazil	1999	disease	2	8	2	4	6	1	1	66	66
USA11	14	Brazil	2007	disease	2	8	2	4	6	1	1	66	66
USA12	23F	Poland	2001	carriage	2	8	2	4	6	1	1	66	66
USA13	19F	Germany	2005	?	2	8	2	4	6	1	1	66	66
USA16	7F	Brazil	2003	disease	8	9	2	1	6	1	17	191	191
USA18	12F	USA	1999	disease	10	20	14	1	6	1	29	218	218
USA20	7F	South Africa	1999	disease	10	20	14	1	6	1	29	218	218
USA22	6C	USA	2005	disease	2	13	9	1	6	19	14	490	490
Spain23F-1	23F	Spain	1984	disease	4	4	2	4	4	1	1	81	81
Spain6B-2	6Bii (6E)	Spain	1988	disease	5	6	1	2	6	3	4	90	90
Spain9V-3	9V	France	1993	disease	7	11	10	1	6	8	1	156	156/162
Tennessee23F-4	23F	USA	1991	disease	1	8	6	2	6	4	6	37	439
Spain14-5	14	Spain	1990	disease	1	5	4	11	9	3	16	18	15
Hungary19A-6	19A	Hungary	1989	?	7	13	42	6	10	6	56	268	138/176
S.Africa6B-8	6B	South Africa	1990	disease	7	22	1	2	5	1	14	185	385
England14-9	14	United Kingdom	1994	disease	1	5	4	5	5	1	8	9	15
CSR14-10	14	Czech Republic	1987	disease	1	5	4	1	5	3	3	20	15
Finland6B-12	6Bii (6E)	Finland	1987	disease	5	6	1	2	6	1	28	238	90
S.Africa19A-13	19A	South Africa	1988	disease	1	8	9	5	11	1	12	41	41/1605
Taiwan19F-14	19F	Taiwan	1997	disease	15	16	19	15	6	20	26	236	236/271/320
Taiwan23F-15	23F	Taiwan	1997	disease	15	29	4	21	30	1	14	242	242
Maryland6B-17	6B	USA	1997	disease	7	6	9	2	6	1	67	384	385
Tennessee14-18	14	USA	1997	disease	2	8	7	4	6	1	1	67	66
Greece6B-22	6Bii (6E)	Greece	1996	carriage	5	6	1	2	6	1	14	273	90
Denmark12F-34	12F	Canada	1995	disease	10	20	14	1	6	1	29	218	218
Netherlands14-35	14	Netherlands	1980	disease	7	5	1	8	14	11	14	124	124
Netherlands18C-36	18C	Netherlands	1980	disease	7	2	1	1	10	1	21	113	113
Netherlands7F-39	7F	Netherlands	1984	disease	8	9	2	1	6	1	17	191	191
CDC0288-04	12F	USA	2004	disease	10	20	14	1	9	1	29	220	218
CDC1087-00	7F	USA	1999	disease	8	9	2	1	6	1	17	191	191
CDC1873-00	6A	USA	1999	disease	6	11	1	1	15	72	77	376	376
CDC3059-06	19A	USA	2005	disease	8	13	14	4	17	4	14	199	199
CGSP14	14	Taiwan	2005	disease	1	5	4	5	5	3	8	15	15
D39	2	USA	1916	disease	7	5	1	1	10	7	15	595	128/595
SA84	14	South Africa	?	?	13	5	4	5	5	3	8	5174	15
MLV-016	11A	?	?	carriage	2	5	29	12	16	3	14	62	53/62
R6	NT	?	1964	?	7	5	1	1	10	7	15	595	128/595
670	6Bii (6E)	Spain	1988	disease	5	6	1	2	6	3	4	90	90
SA27	14	South Africa	?	?	13	5	4	5	5	3	8	5174	15
SPnINV104B	1	United Kingdom	1998	disease	12	5	13	5	17	4	20	227	306
SPnINV200	14	United Kingdom	1995	disease	1	5	4	5	5	1	8	9	15
SPnOXC141	3	United Kingdom	2001	carriage	7	15	2	10	6	1	22	180	180
TIGR4	4	Norway	1991	disease	10	5	4	5	13	10	18	205	205
P1031	1	Ghana	2002	disease	10	5	4	1	7	19	9	303	217
70585	5	Bangladesh	?	disease	16	12	9	1	41	33	33	289	289
JJA	14	Brazil	1995	disease	2	8	2	4	6	1	1	66	66
USA23	23F	USA	1989	disease	1	8	1	2	6	4	6	33	439
USA24	23F	South Africa	1989	?	4	4	2	4	4	1	1	81	81
USA26	23F	USA	1985	disease	4	4	2	4	4	1	1	81	81
USA27	23F	USA	1985	?	1	5	9	2	6	4	14	1906	439
USA28	23F	USA	1988	?	4	4	2	4	4	1	1	81	81
USA31	23F	USA	1983	?	61	53	122	16	6	38	14	7256	Singleton
USA33	6Bii (6E)	USA	1981	disease	5	6	1	2	6	1	28	238	90
USA34	19A	USA	1985	?	1	8	9	5	11	1	12	41	41/1605
USA35	23F	USA	1989	disease	4	4	2	4	4	1	1	81	81
USA39	6Bii (6E)	USA	1990	disease	5	6	1	2	6	3	4	90	90
USA42	23F	USA	1984	?	4	4	2	4	4	1	1	81	81
USA47	23F	USA	1985	disease	4	4	2	4	4	1	1	81	81
USA48	23F	USA	1991	disease	1	8	6	2	6	4	6	37	439
SA1	19A	South Africa	1978	carriage	1	8	9	5	11	1	12	41	41/1605
SA2	19A	South Africa	1978	carriage	1	8	9	5	11	1	12	41	41/1605
SA3	19A	South Africa	1978	carriage	1	8	9	5	11	1	12	41	41/1605
SA4	19A	South Africa	1978	carriage	1	8	9	5	11	1	12	41	41/1605
SA5	19A	South Africa	1978	carriage	1	8	9	5	11	1	12	41	41/1605
SA6	19A	South Africa	1978	carriage	1	8	9	5	11	1	12	41	41/1605
SA7	19A	South Africa	1978	carriage	1	8	9	5	11	1	165	1605	41/1605
SA8	19A	South Africa	1978	carriage	1	8	9	5	11	1	165	1605	41/1605
SA9	19A	South Africa	1978	carriage	1	8	9	5	11	1	12	41	41/1605
SA10	19A	South Africa	1977	disease	2	8	9	5	11	1	13	1656	68/1656
SA11	6A	South Africa	1978	carriage	6	62	5	30	88	8	6	1094	1094
SA12	6A	South Africa	1978	carriage	6	62	5	30	88	8	6	1094	1094
SA13	6A	South Africa	1978	carriage	6	62	5	30	88	8	6	1094	1094
SA14	6A	South Africa	1978	carriage	6	62	5	30	88	8	6	1094	1094
SA15	6A	South Africa	1978	carriage	6	62	5	30	88	8	6	1094	1094
SA16	6A	South Africa	1978	carriage	6	62	5	30	88	8	6	1094	1094
SA17	6A	South Africa	1978	carriage	6	62	5	30	88	8	6	1094	1094
SA18	6A	South Africa	1978	carriage	6	62	5	30	88	8	6	1094	1094
SA19	6A	South Africa	1978	carriage	6	62	5	30	88	8	6	1094	1094
SA20	6A	South Africa	1978	carriage	6	62	5	30	88	8	6	1094	1094
SA21	6A	South Africa	1978	carriage	6	62	5	30	88	149	6	1607	1094
SA22	14	South Africa	1978	carriage	7	5	1	8	14	11	14	124	124
SA23	19A	South Africa	1978	carriage	7	13	8	6	25	6	8	172	138/176
SA24	19A	South Africa	1978	carriage	10	11	4	1	6	149	5	1608	1608
SA25	19A	South Africa	1978	carriage	10	11	4	1	6	149	5	1608	1608
SA26	19A	South Africa	1978	carriage	10	99	4	1	6	149	5	1610	1608
SA28	14	South Africa	1978	disease	13	5	4	5	5	3	8	5174	15
SA31	6A	South Africa	1978	disease	6	62	5	30	88	8	6	1094	1094
SA32	6A	South Africa	1978	disease	6	62	5	30	88	8	6	1094	1094
SA34	29	South Africa	1988	disease	18	5	2	5	27	19	9	5178	5177/5178
SA35	29	South Africa	1987	disease	18	5	2	5	27	19	9	5178	5177/5178
SA36	29	South Africa	1987	disease	18	5	2	5	27	19	9	5178	5177/5178
SA37	19F	South Africa	1987	disease	12	62	9	10	3	20	6	5179	Singleton
SA38	6A	South Africa	1987	disease	6	62	5	30	88	8	6	1094	1094
SA39	19A	South Africa	1987	disease	1	8	9	5	11	1	12	41	41/1605
SA41	6Bii (6E)	South Africa	?	disease	6	62	5	30	88	8	6	1094	1094
SA42	19F	South Africa	?	disease	15	16	19	5	6	20	26	763	236/271/320
SA43	19A	South Africa	?	disease	1	8	9	5	11	1	12	41	41/1605
SA44	6A	South Africa	?	disease	6	62	5	30	88	8	6	1094	1094
SA45	6A	South Africa	?	disease	6	62	5	30	88	8	6	1094	1094
PN1	6A	PNG	1972	disease	7	13	8	6	6	6	494	7151	138/176
PN2	4	PNG	1969	disease	1	13	4	5	6	214	495	7152	Singleton
SA47	19A	South Africa	1979	disease	1	8	9	5	11	1	165	1605	41/1605
SA48	19A	South Africa	1979	disease	2	8	9	5	11	1	13	1656	68/1656
SA49	19A	South Africa	1982	?	58	13	54	1	241	1	18	7255	7255/10698
SA51	6B	South Africa	1989	disease	7	22	1	2	5	1	14	185	385
SA52	6B	South Africa	1984	disease	2	62	1	25	6	20	5	2421	2421
SA53	11A	South Africa	1983	disease	1	6	29	10	6	79	18	7247	1010
SA54	6B	South Africa	1983	?	2	5	1	2	292	220	27	7084	7084
SA55	19A	South Africa	1983	?	2	13	8	25	25	6	8	75	138/176
SA56	6Bii (6E)	South Africa	1984	disease	6	62	5	30	88	8	6	1094	1094
SA57	6B	South Africa	1984	?	7	22	1	2	5	1	14	185	385
SA58	19F	South Africa	1986	?	2	8	111	5	17	1	6	7249	6830/7249
SA59	6A	South Africa	1985	disease	6	62	1	30	88	8	6	7251	1094
SA60	19A	South Africa	1985	disease	7	13	8	6	25	6	8	172	138/176
SA61	19A	South Africa	1985	disease	7	5	8	6	25	6	8	5183	138/176
SA62	6Bii (6E)	South Africa	1985	?	6	62	5	30	88	8	6	1094	1094
SA63	14	South Africa	1985	?	7	5	1	8	14	11	14	124	124
SA64	19F	South Africa	1985	disease	54	8	4	5	9	1	18	7254	8026
SA66	6B	South Africa	1985	disease	7	22	1	2	5	1	14	185	385
SA67	6B	South Africa	1985	?	2	62	1	2	6	14	5	7250	Singleton
SA68	6A	South Africa	1985	?	228	62	5	30	88	8	6	7257	1094
SA69	19A	South Africa	1985	?	1	8	9	5	11	149	6	7248	Singleton
SA70	19A	South Africa	1985	disease	7	5	8	6	25	6	8	5183	138/176
SA71	23F	South Africa	1989	?	4	4	2	4	4	8	1	6215	81
SA72	6A	South Africa	1988	?	6	62	5	30	88	8	6	1094	1094
SA73	19A	South Africa	1988	?	1	8	9	5	11	1	12	41	41/1605
SA74	23F	South Africa	1988	?	4	4	2	4	4	8	1	6215	81
SA75	23F	South Africa	1987	?	4	4	2	4	4	8	1	6215	81
SA76	14	South Africa	1988	?	1	5	4	30	27	20	364	9682	7246/9682
SA77	23F	South Africa	1987	?	4	4	2	4	4	8	1	6215	81
SA78	14	South Africa	1989	disease	11	5	4	8	14	11	499	7253	Singleton
SA79	19A	South Africa	1989	disease	7	13	8	6	25	6	8	172	138/176
SA80	23F	South Africa	1989	?	4	4	2	4	4	1	1	81	81
SA81	23F	South Africa	1989	?	4	4	2	4	4	8	1	6215	81
SA82	14	South Africa	1989	disease	7	5	4	8	14	11	611	9683	124
SA83	6B	South Africa	1989	disease	2	5	1	11	16	3	14	53	53/62
TCH8431	19A	?	?	?	4	16	19	15	6	20	1	320	236/271/320
BS397	NT	USA	2000	disease	1	5	4	5	5	27	8	13	15
BS455	NT	USA	1999	disease	1	5	4	5	5	3	101	2011	15
BS457	NT	USA	2000	disease	1	5	4	5	5	27	8	13	15
BS458	14	USA	2000	disease	1	5	4	5	5	27	8	13	15
CCRI1974	14	Canada	?	disease	7	5	1	8	14	11	14	124	124
SP11-BS70	11A	USA	?	disease	2	5	29	12	16	3	14	62	53/62
SP14-BS292	14	USA	1999	?	1	5	4	5	5	27	8	13	15
SP14-BS69	14	USA	?	disease	7	5	1	8	14	11	14	124	124
SP18-BS74	6Bii (6E)	USA	?	disease	7	6	1	2	6	15	436	6214	146
SP19-BS75	19F	USA	?	disease	1	5	1	1	1	1	8	485	395
SP23-BS72	23F	USA	?	disease	1	8	6	2	6	4	6	37	439
SP3-BS71	3	USA	?	disease	7	15	2	10	6	1	22	180	180
SP6-BS73	6A	USA	?	disease	5	7	4	10	10	1	27	460	460
SP9-BS68	9V	USA	?	disease	7	11	10	1	6	76	14	1269	156/162
Sp03-4156	3	Netherlands	2003	carriage	7	15	2	10	6	1	22	180	180
Sp03-4183	3	Netherlands	2003	carriage	7	15	2	10	6	1	22	180	180
Sp99_4038	3	United Kingdom	1999	disease	7	15	2	10	6	1	22	180	180
Sp99_4039	3	United Kingdom	1999	disease	7	15	2	10	6	1	22	180	180
Sp03_2672	1	United Kingdom	?	disease	12	8	13	5	16	4	20	306	306
Sp03-3038	1	United Kingdom	?	disease	12	8	13	5	16	4	20	306	306
AP200	11A	Italy	2003	disease	2	5	29	12	16	3	14	62	53/62
G54	19F	Italy	?	disease	?	5	36	12	17	21	14	?	63
Canada MDR_19A	19A	Canada	2007	disease	4	16	19	15	6	20	1	320	236/271/320
Canada MDR_19F	19F	Canada	2001	disease	4	16	19	15	6	20	1	320	236/271/320
GA04375	19F	USA	1995	disease	15	16	19	15	6	20	26	236	236/271/320
GA07228	3	USA	1997	disease	7	15	2	10	6	1	22	180	180
GA07643	4	USA	1998	disease	16	13	4	4	6	113	18	695	247
GA08780	9V	USA	1997	disease	7	11	10	1	6	8	1	156	156/162
GA11184	19F	USA	1999	disease	8	13	1	4	6	4	14	649	199
GA11304	6Bii (6E)	USA	1999	disease	5	6	1	2	6	3	4	90	90
GA11426	19A	USA	1999	disease	8	13	14	4	17	4	207	1936	199
GA11663	19F	USA	1999	disease	4	4	2	4	4	1	1	81	81
GA13338	14	USA	1999	disease	1	5	4	5	5	27	8	13	15
GA13455	19F	USA	1999	disease	15	5	19	15	6	20	26	651	236/271/320
GA13494	14	USA	1999	disease	41	5	1	8	14	11	14	656	124
GA13637	18C	USA	1999	disease	7	46	1	1	10	4	21	3060	113
GA13856	33F	USA	1999	disease	5	35	40	12	9	39	18	636	100
GA14798	19F	USA	2000	disease	4	16	19	15	6	20	189	3039	236/271/320
GA16121	19F	USA	2000	disease	15	5	19	15	6	20	4	1461	236/271/320
GA16242	6Bii (6E)	USA	2001	disease	7	6	1	17	6	1	104	1536	1536
GA16531	6Bii (6E)	USA	2001	disease	7	6	1	2	6	15	14	146	146
GA16833	19F	USA	2002	disease	?	16	19	15	?	20	104	?	236/271/320
GA17227	23F	USA	2000	disease	15	29	4	21	30	1	14	242	242
GA17371	19F	USA	2000	disease	15	5	19	15	6	20	1	8014	236/271/320
GA17328	6A	USA	2000	disease	6	11	1	1	15	72	77	376	376
GA17570	9V	USA	2001	disease	7	11	10	1	6	8	1	156	156/162
GA17971	6A	USA	2001	disease	2	5	90	61	17	130	6	1175	Singleton
GA18523	19A	USA	2001	disease	4	16	19	68	6	20	26	2476	236/271/320
GA19077	6A	USA	2002	disease	6	11	1	67	15	72	152	1296	376
GA19451	19F	USA	2003	disease	4	16	19	15	6	20	26	271	236/271/320
GA19690	3	USA	2004	disease	7	15	2	10	6	1	22	180	180
GA41277	19A	USA	2004	disease	8	13	14	4	17	4	14	199	199
GA41301	23F	USA	2004	disease	15	29	4	21	30	1	14	242	242
GA41317	33F	USA	2004	disease	5	12	29	16	9	39	1	2705	100
GA41410	19A	USA	2004	disease	6	11	1	67	?	?	14	?	376
GA41437	6A	USA	2004	disease	6	11	1	1	15	72	77	376	376
GA41538	6Bii (6E)	USA	2004	disease	7	6	9	2	6	1	67	384	385
GA41565	19A	USA	2004	disease	4	4	2	4	4	1	1	81	81
GA41688	14	USA	2004	disease	1	5	4	5	5	27	8	13	15
GA43265	19A	USA	2005	disease	8	13	14	4	17	4	244	2584	199
GA43380	19A	USA	2005	disease	2	13	4	11	?	16	1	?	Singleton
GA44194	19A	USA	2005	disease	2	5	36	12	15	21	14	2543	63
GA44288	19A	USA	2005	disease	4	16	19	15	6	20	1	320	236/271/320
GA44378	23F	USA	2005	disease	4	4	2	4	4	1	1	81	81
GA44452	19A	USA	2005	disease	4	11	1	67	15	72	26	2541	Singleton
GA44500	19A	USA	2005	disease	8	13	14	4	4	4	14	2269	199
GA44511	19A	USA	2005	disease	7	11	10	1	6	198	1	4464	156/162
GA47033	6C	USA	2005	disease	1	13	9	12	94	4	20	4150	1379
GA47281	19F	USA	2006	disease	4	16	19	15	6	20	189	3039	236/271/320
GA47283	7F	USA	2006	disease	8	9	2	1	6	1	17	191	191
GA47360	19A	USA	2006	disease	16	13	4	4	6	113	18	695	247
GA47368	19A	USA	2006	disease	6	11	1	67	15	72	14	1339	376
GA47373	19F	USA	2006	disease	18	2	22	16	9	23	14	654	654
GA47388	19A	USA	2006	disease	7	11	10	1	6	8	316	4026	156/162
GA47502	19A	USA	2006	disease	61	60	67	5	6	12	14	1374	1374
GA47688	19A	USA	2006	disease	4	16	19	15	6	20	1	320	236/271/320
GA47751	19A	USA	2006	disease	6	11	1	67	15	72	8	2268	376
GA47778	19A	USA	2006	disease	4	16	19	15	6	20	1	320	236/271/320
GA47976	19F	USA	2006	disease	1	10	4	1	9	3	8	43	15
GA49138	19F	USA	2006	disease	15	5	19	15	6	20	26	651	236/271/320
GA49447	19A	USA	2006	disease	6	11	1	67	5	293	260	4176	Singleton
GA52306	6C	USA	2007	disease	5	13	9	12	94	28	20	3676	1379
GA54644	19A	USA	2008	disease	7	11	10	1	6	8	1	156	156/162
GA47439	7F	USA	2006	disease	10	20	8	10	6	1	29	1176	218
GA47901	1	USA	2006	disease	13	8	13	5	17	4	8	304	306
6735-05	19A	USA	2005	disease	8	13	14	4	17	4	1	2344	199
6901-05	19A	USA	2005	disease	8	13	152	4	17	4	14	2381	199
4027-06	19A	USA	2005	disease	8	13	14	4	17	4	1	2344	199
6963-05	19A	USA	2005	disease	8	13	14	4	17	4	232	2392	199
5787-06	19A	USA	2005	disease	8	13	14	4	17	77	97	2542	199
5185-06	19A	USA	2005	disease	4	144	19	15	6	20	1	2393	236/271/320
7286-06	19A	USA	2005	disease	4	16	19	67	6	202	1	2514	236/271/320
3063-00	19F	USA	1999	disease	15	16	19	15	6	86	26	652	236/271/320
EU-NP01	19A	USA	?	carriage	16	13	4	4	6	113	18	695	247
NP112	6Bii (6E)	USA	?	carriage	7	6	1	17	6	1	104	1536	1536
NP070	23F	USA	?	carriage	1	8	6	2	6	4	6	37	439
NP170	23F	USA	?	carriage	4	4	2	4	4	1	1	81	81
NP127	6A	USA	?	carriage	6	11	1	1	15	72	77	376	376
Sp07-2838	3	Bolivia	2007	carriage	?	15	2	10	6	1	22	?	180
Sp02-1198	3	United Kingdom	2002	disease	7	15	2	10	6	1	22	180	180
A45	3	United Kingdom	?	disease	10	9	4	12	287	426	470	6934	Singleton
P1041	1	Ghana	2002	disease	10	5	4	1	7	19	9	303	217
NCTC7465	1	USA	1948	disease	10	31	4	1	6	4	94	615	615
Sp06-1370	1	United Kingdom	?	disease	12	8	13	5	16	4	20	306	306
GA17545	6Bii (6E)	USA	2000	disease	7	388	1	17	6	1	104	9057	1536
PT8114	6C	USA	2006	?	10	13	1	43	98	1	20	1390	1390
07AR0125	6C	USA	2006	disease	1	13	9	12	94	28	20	1292	1379
BR1064	6C	USA	2006	?	1	5	7	12	17	158	14	1692	395
ND6012	6C	USA	2006	?	1	5	7	12	17	158	14	1692	395
SB33	23F	Vietnam	1997	disease	4	4	2	4	4	1	1	81	81
HK P1	23F	China	2000	carriage	4	4	2	4	4	1	1	81	81
SI M1	23F	Singapore	2000	carriage	4	4	2	4	4	1	1	81	81
Kor 136	23F	Korea	1998	carriage	4	4	2	4	4	1	1	81	81
412	23F	Croatia	2001	carriage	4	4	2	4	4	1	1	81	81
1788	19A	USA	2005	disease	4	4	2	5	4	1	1	2346	81
2231	23F	USA	1998	disease	4	4	2	4	4	1	1	81	81
2682	19A	USA	2006	disease	4	4	293	5	4	1	1	6220	81
BS1	23F	Turkey	2005	?	4	4	2	4	4	1	1	81	81
G104	23F	Turkey	2005	?	4	4	2	175	4	1	1	6219	81
S-030	6Bii (6E)	China	2006	?	4	4	2	4	6	1	1	83	81
SA4(Croucher)	23F	South Africa	2001	carriage	4	4	2	4	4	1	437	6216	81
SA7(Croucher)	23F	South Africa	2002	carriage	4	4	2	4	4	1	437	6216	81
SA17(Croucher)	23F	South Africa	2003	disease	4	4	2	4	4	1	437	6216	81
SA27(Croucher)	23F	South Africa	2003	disease	4	4	2	4	4	1	437	6216	81
SA61(Croucher)	23F	South Africa	2005	disease	4	4	2	15	4	1	1	2395	81
SA78(Croucher)	23F	South Africa	2006	disease	4	4	2	174	4	1	1	6218	81
SA142(Croucher)	23F	South Africa	1990	carriage	4	4	2	4	4	1	1	81	81
SA151(Croucher)	23F	South Africa	1989	carriage	4	4	2	4	4	8	1	6215	81
2859	23F	Germany	1992	disease	4	4	2	4	4	1	1	81	81
8454	23F	Portugal	2002	disease	4	4	2	4	4	1	1	81	81
23782	23F	Russia	2003	?	4	4	2	4	4	1	1	81	81
23809	23F	Russia	2005	disease	4	4	2	4	4	1	1	81	81
BM4200	23F	France	1978	?	1	5	29	10	6	79	18	1010	1010
cdc01	4	USA	1999	disease	16	13	4	4	6	113	18	695	247
SA5(Croucher)	23F	South Africa	2001	?	4	4	2	4	4	398	437	6217	81
cdc02	19A	USA	1999	disease	8	13	14	4	17	4	14	199	199
cdc13	19A	USA	2003	disease	16	13	4	4	6	113	18	695	247
14/5	14	Denmark	1967	?	1	5	4	5	5	3	8	15	15
1/4	1	Denmark	1943	?	12	8	13	5	17	4	8	5316	306
2/2	2	USA	1956	?	2	1	1	1	6	31	14	574	490
2/3	2	Denmark	1943	?	2	13	4	1	6	6	145	3744	490
3/6	3	Denmark	1962	?	10	336	28	11	17	111	17	7211	1024
4/4	4	Denmark	1962	?	16	13	4	5	309	10	14	7223	247
5/1	5	USA	1976	?	1	103	14	8	6	105	29	4840	4840
6A/2	6A	USA	1952	?	5	7	4	5	10	1	27	7188	460
6B/3	6B	Denmark	1939	?	7	8	9	1	17	3	20	7199	7199/11352
7A/2	7A	Denmark	1937	?	8	9	2	1	6	1	17	191	191
7B/2	7B	USA	1952	?	2	13	2	4	17	1	1	7180	66
7C/3	7C	USA	1971	?	1	8	4	1	9	3	8	7171	15
7F/2	7F	USA	1952	?	10	20	14	1	6	274	29	7210	218
7F/4	7F	United Kingdom	1986	?	8	335	2	1	6	1	17	7208	191
7F/5	7F	Denmark	1962	?	8	9	2	1	6	1	17	191	191
8/4	8	Denmark	1962	?	7	157	15	11	93	1	70	7203	1480
9A/1	9A	USA	1962	?	7	11	10	1	6	1	14	312	156/162
9L/2	9L	USA	1952	?	7	16	1	8	14	11	14	5979	124
9L/4	9L	Denmark	1968	?	7	16	8	8	6	49	14	7240	2174
9N/2	9N	USA	1952	?	8	5	7	12	6	16	6	7205	3983
9N/4	9N	Denmark	1962	?	2	13	2	4	6	1	1	71	66
9N/6	9N	Denmark	1960	?	2	13	2	4	6	1	1	71	66
9V/4	9V	Denmark	1968	?	7	2	40	1	10	1	45	123	113
9V/5	9V	Denmark	1991	?	7	11	10	1	6	8	14	162	156/162
9V/6	9V	Denmark	1994	?	7	11	10	1	6	8	14	162	156/162
10A/1	10A	Denmark	1938	?	5	7	4	2	10	1	27	97	460
10B/2	10B	Denmark	1982	?	1	5	9	16	6	4	197	5505	Singleton
10C/2	10C	Norway	1983	?	7	5	4	1	6	28	18	2862	Singleton
10F/2	10F	USA	1956	?	2	53	2	1	6	19	14	7186	490
11A/2	11A	Denmark	1939	?	13	5	53	1	15	445	14	7214	Singleton
11B/2	11B	Denmark	1940	?	1	5	53	1	17	17	45	7165	Singleton
11C/1	11C	USA	1957	?	7	16	1	16	14	11	14	7201	124
11D/1	11D	Denmark	1986	?	2	5	29	12	16	3	14	62	53/62
11F/2	11F	Denmark	1952	?	12	281	4	1	15	1	1	7212	5995/7212
12A/5	12A	Denmark	1966	?	1	2	7	18	17	14	17	5977	3122/5977
12B/1	12B	Gambia	1981	?	2	153	111	1	15	20	15	7187	3745
12F/2	12F	USA	1962	?	7	2	4	10	197	444	15	7194	Singleton
12F/3	12F	Denmark	1961	?	18	5	4	1	310	1	6	7228	4339
12F/4	12F	USA	1968	?	7	2	4	10	197	444	15	7194	Singleton
12F/5	12F	Denmark	1988	?	10	20	14	1	6	1	29	218	218
12F/6	12F	Denmark	1996	?	10	20	14	1	6	1	29	218	218
13/2	13	USA	1952	?	1	8	1	15	31	441	8	7173	Singleton
14/2	14	USA	1952	?	7	5	1	8	14	11	14	124	124
14/3	14	Denmark	1939	?	8	8	4	15	17	12	31	875	1106
14/4	14	Denmark	1961	?	7	5	1	8	14	1	14	134	124
14/7	14	Denmark	1992	?	7	5	1	8	14	11	14	124	124
14/8	14	Denmark	1976	?	8	8	4	15	39	12	498	7206	343
14/9	14	Denmark	1982	?	7	5	1	8	14	11	14	124	124
15A/2	15A	Denmark	1939	?	1	5	12	5	9	15	5	7166	15
15B/2	15B/C	Denmark	1939	?	1	1	1	1	1	1	1	1	395
15C/2	15B/C	Denmark	1962	?	1	8	1	1	1	1	1	7172	395
15F/3	15F	Denmark	1963	?	2	5	4	66	10	1	11	7177	1232
16A/1	16A	USA	1985	?	5	300	1	16	17	79	14	6543	Singleton
16F/2	16F	USA	1952	?	1	5	4	4	6	58	14	7167	995
17A/2	17A	Germany	1971	?	18	12	2	16	6	19	245	2599	2599
17F/2	17F	Denmark	1939	?	7	2	40	1	10	1	45	123	113
17F/3	17F	Denmark	1962	?	7	5	1	1	6	31	14	392	392
17F/4	17F	Denmark	1962	?	7	5	1	1	6	31	14	392	392
18A/2	18A	Denmark	1952	?	25	31	4	16	32	28	44	241	241
18C/1	18C	Denmark	1940	?	7	2	1	1	10	1	6	4706	113
18C/2	18C	Denmark	1939	?	7	2	1	1	10	1	6	4706	113
18C/3	18C	Denmark	1968	?	7	2	1	2	10	1	6	7195	113
18F/1	18F	USA	1961	?	2	13	1	1	6	31	14	7182	490
19A/5	19A	Denmark	1968	?	18	5	9	1	9	1	14	7226	Singleton
19B/2	19B	Germany	1971	?	8	13	14	4	17	4	14	199	199
19C/2	19C	Denmark	1939	?	2	13	2	12	17	1	14	3785	Singleton
19F/3	19F	Denmark	1961	?	1	5	1	5	1	1	8	425	395
19F/5	19F	Denmark	1962	?	18	5	4	1	15	1	6	7229	4339
19F/8	19F	Denmark	1952	?	18	5	4	1	15	1	6	7229	4339
19F/10	19F	Denmark	1963	?	18	5	13	1	27	1	6	7230	Singleton
20/3	20B	Denmark	1937	?	15	8	8	18	15	1	31	235	235
21/3	21	Denmark	1962	?	8	10	2	16	1	26	1	193	193
22A/2	22A	Denmark	1939	?	2	13	4	1	6	31	14	7181	490
22F/2	22F	Denmark	1940	?	13	161	34	1	6	1	6	7219	Singleton
23A/2	23A	Denmark	1945	?	1	8	9	2	6	4	6	439	439
23B/1	23B	Denmark	1941	?	1	5	4	4	15	1	8	7168	Singleton
23F/4	23F	Australia	1967	?	2	22	2	4	308	1	1	7184	Singleton
23F/5	23F	Germany	1979	?	1	8	9	2	6	4	6	439	439
23F/10	23F	Denmark	1996	?	16	8	9	1	6	4	72	515	439
24A/2	24A	Denmark	1940	?	2	9	9	1	6	17	9	5980	Singleton
24B/2	24B	Denmark	1942	?	13	5	40	134	1	1	18	7215	Singleton
24F/2	24F	USA	1952	?	1	8	4	16	307	20	9	7174	Singleton
25A/1	25A	Singapore	1981	?	10	5	87	18	10	49	6	7209	Singleton
25F/4	25F	Denmark	1962	?	5	15	4	1	6	1	6	105	5604
27/2	27	USA	1956	?	2	17	107	24	9	105	14	1475	1475
28F/2	28A	USA	1957	?	18	5	4	1	6	77	14	7227	2661/7227
29/2	29	USA	1952	?	2	12	2	8	6	1	14	5982	Singleton
32F/2	32F	USA	1952	?	1	2	4	62	6	1	18	7164	Singleton
33A/2	33A	USA	1946	?	2	5	29	18	42	3	18	1012	53/62
33B/2	33B	Denmark	1962	?	16	5	166	1	13	14	18	2864	Singleton
33D/2	33D	India	1979	?	2	8	4	10	17	1	9	2863	3518
33F/2	33F	Denmark	1937	?	5	35	29	12	9	45	18	7192	100
34/5	34	Denmark	1974	?	13	5	1	12	9	1	18	7216	8026
35A/3	35A	Denmark	1939	?	326	13	2	16	43	1	79	7242	Singleton
35B/2	35B	Denmark	1939	?	18	12	1	1	14	77	14	7234	Singleton
35C/2	35C	Denmark	1941	?	7	2	9	1	10	1	45	7196	113
35C/3	35C	Denmark	1943	?	7	2	1	1	10	1	45	5989	113
35F/2	35F	Denmark	1939	?	1	2	4	62	6	1	18	7164	Singleton
36/2	36	Denmark	1939	?	109	12	1	1	6	1	18	7237	Singleton
37/6	37	Denmark	1973	?	192	34	19	1	36	22	445	7243	Singleton
38/2	38	Denmark	1939	?	10	43	41	18	13	49	6	393	393
39/2	39	Denmark	1940	?	5	7	329	1	13	1	27	7189	Singleton
40/2	40	USA	1950	?	2	31	1	1	236	335	6	7185	Singleton
41A/2	41A	Germany	1972	?	226	5	1	1	10	28	120	7238	Singleton
41F/2	41F	Denmark	1940	?	13	2	69	1	9	1	14	7213	Singleton
42/2	42	Denmark	1971	?	1	1	4	1	18	58	17	433	433
43/3	43	Denmark	1948	?	7	5	1	10	10	16	6	7197	113
44/3	44	Germany	1956	?	1	194	274	1	14	77	1	7176	Singleton
45/5	45	USA	1954	?	5	8	8	1	6	19	497	7190	Singleton
46/2	46	USA	1954	?	7	5	4	10	9	3	8	7162	Singleton
47A/1	47A	?	1977	?	15	8	8	5	15	1	31	7220	235
47F/1	47F	?	1977	?	13	280	53	17	14	1	31	5991	5988/5991
48/3	48	Denmark	1963	?	18	9	4	32	6	1	413	7232	7232
ST556	19F	USA	?	?	15	16	19	15	6	20	156	1392	236/271/320
